# Integrating cyanobacterial flavodiiron proteins within the chloroplast photosynthetic electron transport chain maintains carbohydrate turnover and enhances drought stress tolerance in barley

**DOI:** 10.1101/2020.09.29.318394

**Authors:** Fahimeh Shahinnia, Suresh Tula, Goetz Hensel, Narges Reiahisamani, Nasrin Nasr, Jochen Kumlehn, Rodrigo Gómez, Anabella F. Lodeyro, Néstor Carrillo, Mohammad R. Hajirezaei

**Affiliations:** Department of Physiology and Cell Biology, Leibniz Institute of Plant Genetics and Crop Plant Research, OT Gatersleben, Corrensstrasse 3, D-06466 Seeland, Germany; Division of Molecular Biology, Centre of the Region Hana for Biotechnological and Agriculture Research, Faculty of Science, Palacký University, Olomouc, Czech Republic; Centre of Plant Genome Engineering, Institute of Plant Biochemistry, Heinrich-Heine-University, Dusseldorf, Germany; Instituto de Biología Molecular y Celular de Rosario (IBR-UNR/CONICET), Facultad de Ciencias Bioquímicas y Farmacéuticas, Universidad Nacional de Rosario, Rosario, Argentina; Dipartimento di Biotecnologie, Università di Verona, Strada Le Grazie 15, 37134 Verona, Italy

**Author notes:** **Correspondence:** Dr. Mohammad-Reza Hajirezaei.

**Keywords:** Biomass, *Hordeum vulgare* L., Metabolites, Photosynthesis, Plastid biotechnology, Yield

## Abstract

Chloroplasts, the sites of photosynthesis in higher plants, have evolved several means to tolerate short episodes of drought stress through biosynthesis of diverse metabolites essential for plant function, but these become ineffective when the duration of the stress is prolonged. Cyanobacteria are the closest bacterial homologs of plastids with two photosystems to perform photosynthesis and to evolve oxygen as a byproduct. The presence of *Flv* genes encoding flavodiiron proteins has been shown to enhance stress tolerance in cyanobacteria. Here, the products of *Synechocystis* genes *Flv1* and *Flv3* were expressed in chloroplasts of barley in an attempt to support the growth of plants exposed to drought. The heterologous expression of both *Flv1 and Flv3* accelerated days to heading, increased biomass, promoted the number of spikes and grains per plant, and improved grain yield of barley plants exposed to drought. Improved growth correlated with enhanced availability of soluble sugars, a higher turnover of amino acids and the accumulation of lower levels of proline in the leaf. *Flv1* and *Flv3* maintained the energy status of the leaves in the stressed plants by converting sucrose to glucose and fructose, immediate precursors for energy production to support plant growth under drought. The results suggest that sugars and amino acids play a fundamental role in the maintenance of the energy status and metabolic activity to ensure growth and survival under stress conditions, that is, water limitation in this particular case. Engineering chloroplasts by introducing *Flv* genes, therefore, has the potential to improve plant productivity wherever drought stress represents a significant production constraint.
