## Supplementary Tables for "Integrating cyanobacterial flavodiiron proteins within the chloroplast photosynthetic electron transport chain maintains carbohydrate turnover and enhances drought stress tolerance in barley"

### Sheet: Info
	Supplementary Tables
	Title	Integrating cyanobacterial flavodiiron proteins within the chloroplasts photosynthetic electron transport chain maintains carbohydrate turnover and enhances drought stress tolerance in barley
	Journal	bioRxiv
	Author names	Fahimeh Shahinnia, Suresh Tula, Goetz Hensel, Narges Reiahisamani, Nasrin Nasr, Jochen Kumlehn, Rodrigo Gómez, Anabella F. Lodeyro, Néstor Carrillo and Mohammad R. Hajirezaei
	Corresponding author	Dr. Mohammad-Reza Hajirezaei, E-Mail: mohammad@ipk-gatersleben.de
	Affiliation	Department of Physiology and Cell Biology, Leibniz Institute of Plant Genetics and Crop Plant Research, OT Gatersleben, Corrensstrasse 3, D-06466 Seeland, Germany

### Sheet: Table S1
Supplementary Table S1 Sequence-specific forward (F) and reverse (R) primers, annealing temperature and extension time used for PCR and qRT-PCR analysis.
Primer	Sequence (5′-3′)	Annealing temperature (oC)	Extension time (seconds)
	hpt gene specific sequence
hpt-F	GCAAACTGTGATGGACGACA	62	60
hpt-R	GGTTTCCACTATCGGCGAGT	62	60
	Flv genes specific sequence
Flv1-F	ATGGGAATCCATGCAAAACTGGAGAC	60	90
Flv1-R	ATAATGATCGCCAGATTTCCGGTG	60	90
Flv3-F	ATGTTCACTACCCCCCTCCCCCCCCAAAAGC	60	90
Flv3-R	GTAATAATTGCCGACTTTGCGAT	60	90
Flv1-qF	TGTTTGGTTCCTTCGGTTGG	60	60
Flv1-qR	TTCAAAGTTTGGTCGGTGGG	60	60
Flv3-qF	TAAAAACCCAAACCGCAAGCA	60	60
Flv3-qR	CCTTCTGCTTTAGCTACCCGA	60	60
	reference gene sequence
E2-F	CCATCCGAACATCAATAGC	58	60
E2-R	CGGTAAGCAGCGAGCA	58	60

### Sheet: Table S2
Supplementary Table S2 Effect of heterologously expressing Flv genes on amino acid contents in flag leaves of barley plants grown either under ambient conditions or exposed to drought stress at the vegetative stage. Lines L1-L3 harbour both Flv1 and Flv3 genes. Data are shown in nmol g-1 FW and as means ± SE (n = 6-7 for WT and azygous and n = 8-14 for transgenic lines). Yellow and blue shading: …
Barley plant		Asn	Arg	Ser	Gln	Gly	Asp	Glu	Thr	Ala	GABA	Pro	Lys	Val	Ile	Leu	Phe
		Ambient condition
WT	mean	99.2	39.5	631	325.7	137.9	1005.3	2773.7	366.9	445.4	17.3	71.2	49.2	166.4	48	119.5	76.8
	SE	12.8	6.5	60.4	43.3	18.2	58.4	202.1	12.7	34.4	1.4	10.8	5.1	11	3	11.6	7
Azygous	mean	101.6	32.5	683	407.4	89.1	824	2568.5	378.2	407.3	13.2	70.3	139.4	119.4	31.9	98.9	49.2
	SE	17.4	10.4	44	88	8.8	86.2	270.7	24.4	28	2.1	11	4.3	17	7.1	6.3	4.3
Flv1+Flv3 (L1)	mean	114.3	61.1	868.2	478.3	134.1	860.2	4359.3	502.1	395.6	25.6	142	77.6	199.8	59.6	171.6	103.8
	SE	8.6	1.6	41.8	78.3	7.5	96	388	38.3	40.7	1.9	15	3.9	13	1.7	6.8	11.7
Flv1+Flv3 (L2)	mean	121.1	53.6	606.1	294.7	106.7	730.2	3111.5	352.3	327.7	29.7	117.1	69.2	150.6	49.3	143.5	76.6
	SE	20.7	6.1	85.5	43.3	4.2	77.8	174.7	43.7	30	6.9	16.9	4.1	15	4.5	12.5	7.2
Flv1+Flv3 (L3)	mean	121.7	53.7	1225.9	382.4	176.3	1123.2	3778.6	629.1	549.9	23.1	122	58	206.3	48.7	143.4	90.3
	SE	15.5	5.3	189.2	23.4	22.6	67.2	279.4	91.4	90.6	3.6	8.2	4.8	28.4	0.4	21.4	7
		Drought stress
WT	mean	138.5	58	981	501.1	557.4	950	2650.7	668.6	411.2	38.5	3028.1	196.7	250.3	91.06	75.4	82.6
	SE	12.2	8.8	59.6	23.6	34.1	62.9	290.8	46.9	36.8	5.9	205.8	30.3	20	8	5.4	4.5
Azygous	mean	110.3	42.6	783.7	408.2	393.4	920	1586.9	516.5	307.9	32.2	2349.8	241.1	164.4	78.6	86.6	75.1
	SE	21.5	14.3	88.9	48.2	21.5	73.7	71.9	8.9	26.8	5.3	314.9	22.6	9.5	6.6	7.9	4.8
Flv1+Flv3 (L1)	mean	243.6	71	1089.8	661.1	639.8	1082.1	5510.7	736.7	541.2	32.1	1233.6	77.8	316.6	184.6	141.4	102.3
	SE	23.4	5.4	106.5	61.6	79.3	81.1	405.7	72.6	32	4	176.2	7.2	29.3	21.4	23.5	12.1
Flv1+Flv3 (L2)	mean	197.9	66.2	1092.4	581	590.2	999.5	4871.3	789.1	495.9	43	1602.6	80.6	350.7	186.7	177.3	129
	SE	21	6.2	98.5	28.8	45	76.6	105.5	9.5	44.2	5.5	203.3	3.2	21.3	7.3	8.2	6.2
Flv1+Flv3 (L3)	mean	210.1	47.9	1006.2	590.9	553.5	1194.2	4607.4	718.7	477.7	24.5	286.6	57	209.3	114.4	129.6	97.9
	SE	20.9	1.6	45.7	35.4	95.4	115.7	305.9	67.5	40.2	2.4	69.6	6	9.9	13.3	11.4	7.3

### Sheet: Table S3
Supplementary Table S3 Effect of heterologously expressing Flv genes on amino acid contents in flag leaves of barley plants grown either under ambient conditions or exposed to drought stress at the reproductive stage. Lines L1-L3 harbour both Flv1 and Flv3 genes. Data are shown in nmol g-1 FW and as means ± SE (n = 6-7 for WT and azygous and n = 8-14 for transgenic lines). Yellow and blue shading…
Barley plant		Asn	Arg	Ser	Gln	Gly	Asp	Glu	Thr	Ala	GABA	Pro	Lys	Val	Ile	Leu	Phe
		Ambient condition
WT	mean	223.7	1369	2245.2	479.9	2227.1	7059.9	1394	1831.5	24	4873.2	78	200.6	238.6	55.6	82.4	104.2
	SE	33.3	124.7	167.2	102.3	264.1	490.6	217.6	170.2	2.7	552.4	8	23	29.4	5.1	9.5	7.4
Azygous	mean	280.8	1794.7	1772.4	391.5	2917.5	7818.2	1275.2	1766	24.7	3560.3	88.8	223.2	232.2	50.1	72.8	104
	SE	39.2	146	173.6	54.8	284.6	645.6	154.8	309.1	3.1	653.6	13.6	20.4	24.5	7	6.4	9
Flv1+Flv3 (L1)	mean	253	1800.1	784.3	198.1	2480.2	7360.4	1148.5	1464.6	25.5	1659.2	80.8	184.2	206	53.3	78.3	125.4
	SE	27.8	121	50.7	19.9	176.9	359.7	56.2	79	1.7	176.9	5.3	9.2	14.8	4.7	4.7	7.3
Flv1+Flv3 (L2)	mean	372.2	1860.9	1047.2	253.8	2622.9	7660	1136	1332	28.4	758	93.7	206.5	305.5	67.3	99.8	171.3
	SE	34	144.2	61.3	24.6	140.3	358.8	79.1	105.9	1.8	127.4	8.6	13.9	24.3	7.3	10.5	13.4
Flv1+Flv3 (L3)	mean	216.9	1342.2	998.9	321.7	2174.5	6779.9	1095.5	1270.8	33.6	447.5	73.2	154.3	213.3	54.5	72.3	113.9
	SE	16.2	91.1	43.5	24.6	114.6	309.6	56.1	39.7	2.3	58.3	7.6	14.8	8.9	5.2	9.8	6.4
		Drought stress
WT	mean	635.7	2020.6	3742.9	2537.5	3023.5	10621.1	1727.9	1445.6	35.9	27224.7	232.4	774.07	597.8	184.4	212.7	250.5
	SE	52.3	180	513.3	313.5	279.3	379.8	252.7	175.3	3.1	3443.4	23	28.7	44	7	20.5	14.8
Azygous	mean	636.2	1607.1	2439.9	1118.3	2454.6	9323.1	993.1	797.3	33.3	23785.5	188.4	470.5	511.4	148.9	150.4	188.4
	SE	10.1	154.2	75.5	61.6	143.8	603.8	117.8	91	3	1923.8	11.2	55.4	16.7	9.3	14.1	13.1
Flv1+Flv3 (L1)	mean	415.4	1174.8	1662.5	784.4	2180.7	6608.2	743.2	776.5	32	12970	192.5	444.1	422.8	112.2	157.3	187.9
	SE	27.9	109.1	146.2	103	134.3	526.6	85.3	94.5	3	1491	15	44.4	21.6	9.6	26.5	16.3
Flv1+Flv3 (L2)	mean	434.5	944.1	1541	854.7	1885	7797.7	746	721.2	31.3	10536	231.5	484.2	486.4	153.2	184.8	193.7
	SE	52.3	76.4	125.7	54.8	119.8	400.5	58.5	36.2	2.4	954.7	11.2	31.8	17.9	12.1	14.2	9.1
Flv1+Flv3 (L3)	mean	331.6	812.6	1525.6	738.2	1982.2	7283	691.6	642.2	25.5	9178.5	187.8	439.1	405.1	115	110	163.3
	SE	26.1	88.8	94	70.1	110.7	368.6	74.4	51.7	2	840.6	13.1	30.7	20.2	10.1	8.2	7
